# *Theobroma cacao* genome sequence reveals insights into flavonoid biosynthesis

**DOI:** 10.1101/2024.11.23.624982

**Authors:** Maria Fernanda Marin Recinos, Sarah Winnier, Kiersten Lagerhausen, Blessing Ajayi, Katharina Wolff, Ronja Friedhoff, Chiara Marie Dassow, Nancy Choudhary, Julie Anne Vieira Salgado de Oliveira, Boas Pucker

## Abstract

*Theobroma cacao* is well known for its role in producing cacao. Many different cacao varieties are cultivated in equatorial regions, each distinguished by unique phenotypic traits. One of these traits is pod color variation, which has been linked to differences in anthocyanin content. Anthocyanins are produced by a branch of the flavonoid biosynthesis pathway. In this study, two high-contiguity *T. cacao* genomes, BRAU1 and BONN1, were sequenced and assembled and used to investigate genes and structural variants associated with intraspecific variation in flavonoid biosynthesis. Comparative analysis identified structural variations affecting six candidate flavonoid biosynthesis genes, including a 1026 bp deletion at one of the *DFR* loci in BRAU1, BONN1, and Matina accessions.
