## Additional file 1 for "*Theobroma cacao* genome sequence reveals insights into flavonoid biosynthesis"

run_accession	study_accession	sample_accession	experiment_accession	tax_id	scientific_name
ERR15530643	PRJEB97086	SAMEA120122355	ERX14934178	3641	Theobroma cacao
ERR15530646	PRJEB97086	SAMEA120122355	ERX14934181	3641	Theobroma cacao
ERR15530640	PRJEB97086	SAMEA120122355	ERX14934175	3641	Theobroma cacao
ERR15530644	PRJEB97086	SAMEA120122355	ERX14934179	3641	Theobroma cacao
ERR15530645	PRJEB97086	SAMEA120122355	ERX14934180	3641	Theobroma cacao
ERR15869998	PRJEB97086	SAMEA120122355	ERX15267866	3641	Theobroma cacao
ERR15530641	PRJEB97086	SAMEA120122355	ERX14934176	3641	Theobroma cacao
ERR15530642	PRJEB97086	SAMEA120122355	ERX14934177	3641	Theobroma cacao
ERR15869996	PRJEB97086	SAMEA120122355	ERX15267864	3641	Theobroma cacao
ERR15869997	PRJEB97086	SAMEA120122355	ERX15267865	3641	Theobroma cacao
ERR11837330	PRJEB65101	SAMEA114266231	ERX11235483	3641	Theobroma cacao
ERR13447082	PRJEB65101	SAMEA114266231	ERX12817054	3641	Theobroma cacao
ERR11837331	PRJEB65101	SAMEA114266231	ERX11235484	3641	Theobroma cacao
ERR13447085	PRJEB65101	SAMEA114266231	ERX12817057	3641	Theobroma cacao
ERR13447086	PRJEB65101	SAMEA114266231	ERX12817058	3641	Theobroma cacao
ERR13447087	PRJEB65101	SAMEA114266231	ERX12817059	3641	Theobroma cacao
ERR11837329	PRJEB65101	SAMEA114266231	ERX11235482	3641	Theobroma cacao
ERR13447081	PRJEB65101	SAMEA114266231	ERX12817053	3641	Theobroma cacao
ERR13447083	PRJEB65101	SAMEA114266231	ERX12817055	3641	Theobroma cacao
ERR13447084	PRJEB65101	SAMEA114266231	ERX12817056	3641	Theobroma cacao
