## Additional file 3 for "*Theobroma cacao* genome sequence reveals insights into flavonoid biosynthesis"

Table S2. RNA-seq data sets that served as hints for the GeMoMa annotation of protein-encoding genes. All data sets are available from the Sequence Read Archive (SRA).
SRR23566372
SRR23566373
SRR23566377
SRR23584463
SRR23584464
SRR23584468
